# Chromosome-level Assemblies of Three *Candidatus* Liberibacter solanacearum Vectors: *Dyspersa apicalis* (Förster, 1848)*, Dyspersa pallida* (Burckhardt, 1986), and *Trioza urticae* (Linnaeus, 1758) (Hemiptera: Psylloidea)

**DOI:** 10.1101/2024.12.03.626329

**Authors:** Thomas Heaven, Thomas C. Mathers, Sam T. Mugford, Anna Jordan, Christa Lethmayer, Anne I. Nissinen, Lars-Arne Høgetveit, Fiona Highet, Victor Soria-Carrasco, Jason Sumner-Kalkun, Jay K. Goldberg, Saskia A. Hogenhout

## Abstract

Psyllids are major vectors of plant diseases, including *Candidatus* Liberibacter solanacearum (CLso), the bacterial agent associated with ‘zebra chip’ disease in potatoes and ‘carrot yellows’ disease in carrot. Despite their agricultural significance, there is limited knowledge on the genome structure and genetic diversity of psyllids. In this study, we provide chromosome-level genome assemblies for three psyllid species known to transmit CLso: *Dyspersa apicalis* (carrot psyllid), *Dyspersa pallida*, and *Trioza urticae* (nettle psyllid). As *D. apicalis* is recognised as the primary vector of CLso by carrot growers in Northern Europe, we also resequenced populations of this species from Finland, Norway, and Austria. Genome assemblies were constructed using PacBio HiFi and Hi-C sequencing data, yielding genome sizes of: 594.01 Mbp for *D. apicalis*; 587.80 Mbp for *D. pallida*; and 655.58 Mbp for *T. urticae.* Over 90% of sequences anchored into 13 pseudo-chromosomes per species. The assemblies for *D. apicalis* and *D. pallida* exhibited high completeness, capturing over 92% of conserved Hemiptera single-copy orthologues, as assessed by Benchmarking Universal Single-Copy Orthologues (BUSCO) analysis. Furthermore, we identified sequences of the primary psyllid symbiont, *Candidatus* Carsonella ruddii, in all three species. Comparative genomic analyses demonstrated synteny with other psyllid species. Notably, we observed significant expansions in gene families, particularly those linked to potential insecticide detoxification, within the *Dyspersa* lineage. Resequencing efforts also revealed the existence of multiple subpopulations of *D. apicalis* across Europe. These high-quality genome resources will support future research on genome evolution, insect-plant-pest interactions, and strategies for disease management.

**Significance:** Psyllid species are significant agricultural pests, known for transmitting plant diseases like *Candidatus* Liberibacter solanacearum (CLso), which causes ‘zebra chip’ in potatoes and ‘carrot yellows.’ However, genomic data on psyllids are limited. In this study, we present high-quality, chromosome-level genome assemblies for three psyllid species: *Dyspersa apicalis*, *Dyspersa pallida*, and *Trioza urticae*. We generated genome assemblies with over 90% of sequences anchored to 13 pseudo-chromosomes. Comparative analyses revealed gene expansions, particularly in detoxification pathways, suggesting adaptations within the Dyspersa lineage. Population resequencing of *D. apicalis* across Europe uncovered genetic subpopulations. These genomes will advance understanding of psyllid biology and inform disease management strategies.
