## Supplementary material for "Chromosome-level Assemblies of Three *Candidatus* Liberibacter solanacearum Vectors: *Dyspersa apicalis* (Förster, 1848)*, Dyspersa pallida* (Burckhardt, 1986), and *Trioza urticae* (Linnaeus, 1758) (Hemiptera: Psylloidea)": Table S1

### Sheet: Table1
Table S1: Dyspersa apicales and Dyspersa pallida resequencing samples. Sampling location, method and date are given for each sample as well as sex where known.
sample ID	Species	sex	Host plant	location (latt long)	location	collection date	collection method	Collected by
Tap1	Dyspersa apicales	male	carrot	47.2929, 11.4755 (aprox)	Thaur, Tyrol, Austria	2021-06-16	ethanol	Christa Lethmayer
Tap2	Dyspersa apicales	male	carrot	47.2929, 11.4755 (aprox)	Thaur, Tyrol, Austria	2021-06-16	ethanol	Christa Lethmayer
Tap3	Dyspersa apicales	male	carrot	47.2929, 11.4755 (aprox)	Thaur, Tyrol, Austria	2021-06-16	ethanol	Christa Lethmayer
Tap4	Dyspersa apicales	male	carrot	47.2929, 11.4755 (aprox)	Thaur, Tyrol, Austria	2021-06-16	ethanol	Christa Lethmayer
Tap5	Dyspersa apicales	male	carrot	47.2929, 11.4755 (aprox)	Thaur, Tyrol, Austria	2021-06-16	ethanol	Christa Lethmayer
Tap6	Dyspersa apicales	male	carrot	47.2929, 11.4755 (aprox)	Thaur, Tyrol, Austria	2021-06-16	ethanol	Jason Sumner-Kalkun
Tap7	Dyspersa apicales	male	carrot	47.2929, 11.4755 (aprox)	Thaur, Tyrol, Austria	2021-06-16	ethanol	Jason Sumner-Kalkun
Tap16	Dyspersa apicales	female	carrot	47.2929, 11.4755 (aprox)	Thaur, Tyrol, Austria	2021-06-16	ethanol	Jason Sumner-Kalkun
Tap17	Dyspersa apicales	female	carrot	47.2929, 11.4755 (aprox)	Thaur, Tyrol, Austria	2021-06-16	ethanol	Jason Sumner-Kalkun
Tap18	Dyspersa apicales	female	carrot	47.2929, 11.4755 (aprox)	Thaur, Tyrol, Austria	2021-06-16	ethanol	Jason Sumner-Kalkun
Tap19	Dyspersa apicales	female	carrot	47.2929, 11.4755 (aprox)	Thaur, Tyrol, Austria	2021-06-16	ethanol	Jason Sumner-Kalkun
Tap20	Dyspersa apicales	female	carrot	47.2929, 11.4755 (aprox)	Thaur, Tyrol, Austria	2021-06-16	ethanol	Jason Sumner-Kalkun
Tap21	Dyspersa apicales	female	carrot	47.2929, 11.4755 (aprox)	Thaur, Tyrol, Austria	2021-06-16	ethanol	Jason Sumner-Kalkun
Tap22	Dyspersa apicales	female	carrot	47.2929, 11.4755 (aprox)	Thaur, Tyrol, Austria	2021-06-16	ethanol	Jason Sumner-Kalkun
Tap23	Dyspersa apicales	female	carrot	47.2929, 11.4755 (aprox)	Thaur, Tyrol, Austria	2021-06-16	ethanol	Jason Sumner-Kalkun
TrAp13_1	Dyspersa apicales	female	Daucus carota	NA	Humppila, Finland	2021-11-05	frozen	Anne Nissinen, Victor Soria-Carrasco
TrAp13_2	Dyspersa apicales	female	Daucus carota	NA	Humppila, Finland	2021-11-05	frozen	Anne Nissinen, Victor Soria-Carrasco
TrAp13_3	Dyspersa apicales	female	Daucus carota	NA	Humppila, Finland	2021-11-05	frozen	Anne Nissinen, Victor Soria-Carrasco
TrAp13_4	Dyspersa apicales	female	Daucus carota	NA	Humppila, Finland	2021-11-05	frozen	Anne Nissinen, Victor Soria-Carrasco
TrAp13_5	Dyspersa apicales	female	Daucus carota	NA	Humppila, Finland	2021-11-05	frozen	Anne Nissinen, Victor Soria-Carrasco
TrAp13_6	Dyspersa apicales	female	Daucus carota	NA	Humppila, Finland	2021-11-05	frozen	Anne Nissinen, Victor Soria-Carrasco
TrAp13_7	Dyspersa apicales	female	Daucus carota	NA	Humppila, Finland	2021-11-05	frozen	Anne Nissinen, Victor Soria-Carrasco
TrAp19_1	Dyspersa apicales	male	Daucus carota	NA	Humppila, Finland	2021-11-05	frozen	Anne Nissinen, Victor Soria-Carrasco
TrAp19_2	Dyspersa apicales	male	Daucus carota	NA	Humppila, Finland	2021-11-05	frozen	Anne Nissinen, Victor Soria-Carrasco
TrAp19_3	Dyspersa apicales	male	Daucus carota	NA	Humppila, Finland	2021-11-05	frozen	Anne Nissinen, Victor Soria-Carrasco
TrAp19_4	Dyspersa apicales	male	Daucus carota	NA	Humppila, Finland	2021-11-05	frozen	Anne Nissinen, Victor Soria-Carrasco
TrAp19_5	Dyspersa apicales	male	Daucus carota	NA	Humppila, Finland	2021-11-05	frozen	Anne Nissinen, Victor Soria-Carrasco
TrAp19_7	Dyspersa apicales	male	Daucus carota	NA	Humppila, Finland	2021-11-05	frozen	Anne Nissinen, Victor Soria-Carrasco
TrAp19_8	Dyspersa apicales	male	Daucus carota	NA	Humppila, Finland	2021-11-05	frozen	Anne Nissinen, Victor Soria-Carrasco
Dyap1	Dyspersa apicales	NA	Daucus carota	59°7'16.8"N 10°3'40.9"E	Norway	2023-08-02	Silica	Lars-Arne Hogetveit
Dyap2	Dyspersa apicales	NA	Daucus carota	59°7'16.8"N 10°3'40.9"E	Norway	2023-08-02	Silica	Lars-Arne Hogetveit
Dyap3	Dyspersa apicales	NA	Daucus carota	59°7'16.8"N 10°3'40.9"E	Norway	2023-08-02	Silica	Lars-Arne Hogetveit
Dyap5	Dyspersa apicales	NA	Daucus carota	59°7'16.8"N 10°3'40.9"E	Norway	2023-08-02	Silica	Lars-Arne Hogetveit
Dyap6	Dyspersa apicales	NA	Daucus carota	59°7'16.8"N 10°3'40.9"E	Norway	2023-08-02	Silica	Lars-Arne Hogetveit
Dyap7	Dyspersa apicales	NA	Daucus carota	59°7'16.8"N 10°3'40.9"E	Norway	2023-08-02	Silica	Lars-Arne Hogetveit
Dyap8	Dyspersa apicales	NA	Daucus carota	59°7'16.8"N 10°3'40.9"E	Norway	2023-08-02	Silica	Lars-Arne Hogetveit
Dyap11	Dyspersa apicales	NA	Daucus carota	59°7'16.8"N 10°3'40.9"E	Norway	2023-08-02	Silica	Lars-Arne Hogetveit
Dyap12	Dyspersa apicales	NA	Daucus carota	59°7'16.8"N 10°3'40.9"E	Norway	2023-08-02	Silica	Lars-Arne Hogetveit
Dyap13	Dyspersa apicales	NA	Daucus carota	59°7'16.8"N 10°3'40.9"E	Norway	2023-08-02	Silica	Lars-Arne Hogetveit
Dyap14	Dyspersa apicales	NA	Daucus carota	59°7'16.8"N 10°3'40.9"E	Norway	2023-08-02	Silica	Lars-Arne Hogetveit
Dyap15	Dyspersa apicales	NA	Daucus carota	59°7'16.8"N 10°3'40.9"E	Norway	2023-08-02	Silica	Lars-Arne Hogetveit
TrAn11_1	Dyspersa pallida	female	Daucus carota	NA	Elgin, Scotland, UK	2021-10-29	frozen	Jason Sumner-Kalkun
TrAn11_2	Dyspersa pallida	female	Daucus carota	NA	Elgin, Scotland, UK	2021-10-29	frozen	Jason Sumner-Kalkun
TrAn11_3	Dyspersa pallida	female	Daucus carota	NA	Elgin, Scotland, UK	2021-10-29	frozen	Jason Sumner-Kalkun
TrAn11_4	Dyspersa pallida	female	Daucus carota	NA	Elgin, Scotland, UK	2021-10-29	frozen	Jason Sumner-Kalkun
TrAn16_1	Dyspersa pallida	male	Daucus carota	NA	Elgin, Scotland, UK	2021-10-29	frozen	Jason Sumner-Kalkun
TrAn16_2	Dyspersa pallida	male	Daucus carota	NA	Elgin, Scotland, UK	2021-10-29	frozen	Jason Sumner-Kalkun
TrAn16_3	Dyspersa pallida	male	Daucus carota	NA	Elgin, Scotland, UK	2021-10-29	frozen	Jason Sumner-Kalkun
TrAn16_4	Dyspersa pallida	male	Daucus carota	NA	Elgin, Scotland, UK	2021-10-29	frozen	Jason Sumner-Kalkun
TrAn16_5	Dyspersa pallida	male	Daucus carota	NA	Elgin, Scotland, UK	2021-10-29	frozen	Jason Sumner-Kalkun
