## Supplementary material for "Chromosome-level Assemblies of Three *Candidatus* Liberibacter solanacearum Vectors: *Dyspersa apicalis* (Förster, 1848)*, Dyspersa pallida* (Burckhardt, 1986), and *Trioza urticae* (Linnaeus, 1758) (Hemiptera: Psylloidea)": Table S2

### Sheet: Supplementary Table S2
Table S2. RNA-seq mapping statistics obtained from STAR alignments to our BRAKER annotations
Species	Dyspersa pallida		Dyspersa apicalis			Trioza urticae
Sample	mixed adults (1)	mixed adults (2)	nymphs	adult females	adult males	adult females	adult males
Mapping speed, Million of reads per hour	227.99	231.11	149.22	162.83	145.96	106.60	123.44
Number of input reads	48764891	50330787	41200120	48577066	41437437	58302614	46597414
Average input read length	296	295	294	295	295	294	295
UNIQUE READS:
Uniquely mapped reads number	37141146	36763383	32028849	38689332	30905413	38674532	31224295
Uniquely mapped reads %	76.16%	73.04%	77.74%	79.65%	74.58%	66.33%	67.01%
Average mapped length	290.27	289.05	288.71	289.84	289.20	288.29	287.75
Number of splices: Total	19618907	19586193	18438652	25420859	19225703	21737483	16699302
Number of splices: Annotated (sjdb)	17365967	17383962	15780903	22449513	16603257	18214026	13049900
Number of splices: GT/AG	19257282	19264959	17667900	24753841	18637521	21096872	15963399
Number of splices: GC/AG	78344	67991	79348	105402	120912	83681	79630
Number of splices: AT/AC	7306	7208	11581	16139	14487	14012	19758
Number of splices: Non-canonical	275975	246035	679823	545477	452783	542918	636515
Mismatch rate per base, %	0.61%	0.65%	1.11%	1.10%	1.13%	1.18%	1.27%
Deletion rate per base	0.08%	0.07%	0.18%	0.17%	0.15%	0.16%	0.17%
Deletion average length	3.08	3.01	3.29	3.55	3.07	3.46	3.25
Insertion rate per base	0.06%	0.05%	0.15%	0.12%	0.14%	0.13%	0.13%
Insertion average length	2.85	2.81	3.52	3.49	3.55	3.17	2.96
MULTI-MAPPING READS:
Number of reads mapped to multiple loci	1983756	1703804	3188985	3496881	2873477	3123489	3044731
% of reads mapped to multiple loci	4.07%	3.39%	7.74%	7.20%	6.93%	5.36%	6.53%
Number of reads mapped to too many loci	233793	159644	289426	250319	275537	188791	213826
% of reads mapped to too many loci	0.48%	0.32%	0.70%	0.52%	0.66%	0.32%	0.46%
UNMAPPED READS:
% of reads unmapped: too many mismatches	0.00%	0.00%	0.00%	0.00%	0.00%	0.00%	0.00%
% of reads unmapped: too short	18.80%	22.92%	13.25%	12.10%	17.18%	27.29%	24.96%
% of reads unmapped: other	0.49%	0.33%	0.57%	0.54%	0.63%	0.69%	1.03%
CHIMERIC READS:
Number of chimeric reads	0	0	0	0	0	0	0
% of chimeric reads	0.00%	0.00%	0.00%	0.00%	0.00%	0.00%	0.00%
