## Supplementary material for "Chromosome-level Assemblies of Three *Candidatus* Liberibacter solanacearum Vectors: *Dyspersa apicalis* (Förster, 1848)*, Dyspersa pallida* (Burckhardt, 1986), and *Trioza urticae* (Linnaeus, 1758) (Hemiptera: Psylloidea)": Table S3

### Sheet: Table S3
Table S3: Genomes/Proteomes used for phylogeny construction, orthology analysis, and Computational Analysis of gene Family Evolution
Species:	Identifier	Proteome location:
Acyrthosiphon pisum	GCA_005508785.2	NCBI
Aphis glycines	GCA_009761285.1	NCBI
Apolygus lucorum	GCA_009739505.2	NCBI
Bactericera cockerelli	GCA_024516035.1	https://github.com/AllisonHansenLab/BC_psyllid_Genome
Bemisia tabaci	GCA_001854935.1	NCBI
Cimex lectularius	GCA_000648675.2	NCBI
Diaphorina citri	GCA_000475195.1	NCBI
Dyspersa apicalis
Dyspersa pallida
Frankliniella occidentalis	GCA_000697945.3	NCBI
Halyomorpha halys	GCA_000696795.2	NCBI
Macrosteles quadrilineatus	GCA_028750875.1	NCBI
Myzus persicae	Clone_O_v2	https://zenodo.org/records/3712089
Nesidiocoris tenuis	GCA_036186465.1	NCBI
Nezara viridula	GCA_928085145.1	NCBI
Nilaparvata lugens	GCA_014356525.2	NCBI
Pachypsylla venusta	GCA_000695645.2	https://github.com/lyy005/Psyllid_chromosome_assembly/tree/master/step0_genome_annotation_files
Planococcus citri	GCA_950023065.1	NCBI
Riptortus pedestris	GWHBAZH00000000	https://zenodo.org/records/4766420
Schlechtendalia chinensis	GCA_019022885.1	https://zenodo.org/records/5511862
Sitobion avenae	JIC1_v2.1	https://zenodo.org/records/5908005
Sipha flava	GCA_003268045.1	NCBI
Trioza urticae
