## Supplementary material for "Chromosome-level Assemblies of Three *Candidatus* Liberibacter solanacearum Vectors: *Dyspersa apicalis* (Förster, 1848)*, Dyspersa pallida* (Burckhardt, 1986), and *Trioza urticae* (Linnaeus, 1758) (Hemiptera: Psylloidea)": Table S5

### Sheet: psyllid_KOenrich_results
Table S7. Detailed KEGG enrichment results obtained from ClusterProfiler. These results are visualized in Figures S7-9
Node	ID	Description	GeneRatio	BgRatio	pvalue	p.adjust	qvalue	geneID	Count
Dyspera apicalis	K13443	K13443	50/330	55/9555	5.6e-69	4.48e-68	5.9e-69	g10064.t1/g10884.t1/g116.t1/g11789.t1/g122.t1/g12353.t1/g12496.t1/g12535.t1/g12901.t1/g12902.t1/g12904.t1/g13.t1/g13295.t1/g15480.t1/g1569.t1/g1633.t1/g1635.t1/g1645.t1/g1648.t1/g1695.t1/g17911.t1/g17912.t1/g245.t1/g2616.t1/g2671.t1/g2709.t1/g275.t1/g2779.t1/g2780.t1/g2918.t1/g2985.t1/g3076.t1/g3080.t1/g343.t1/g344.t1/g41.t1/g442.t1/g595.t1/g7246.t1/g7296.t1/g7324.t1/g7867.t1/g7887.t1/g92.t1/g920…	50
	K08811	K08811	23/330	23/9555	1.13e-34	4.5e-34	5.92e-35	g12759.t1/g14005.t1/g14761.t1/g15993.t1/g16474.t1/g1718.t1/g1869.t2/g4192.t1/g4228.t1/g5241.t1/g5629.t1/g5653.t1/g5654.t1/g5655.t1/g5656.t1/g5658.t1/g5659.t1/g5660.t1/g5680.t1/g7475.t1/g7476.t1/g8565.t1/g969.t1	23
	K11251	K11251	22/330	23/9555	7.76e-32	1.72e-31	2.26e-32	g11475.t1/g11478.t1/g11481.t1/g11485.t1/g11490.t1/g11495.t1/g11498.t1/g11502.t1/g11507.t1/g11509.t1/g11512.t1/g11517.t1/g11520.t1/g11522.t1/g11525.t1/g11528.t1/g11533.t1/g15962.t1/g16546.t1/g3938.t1/g3941.t1/g9459.t1	22
	K11252	K11252	21/330	21/9555	1.07e-31	1.72e-31	2.26e-32	g11477.t1/g11479.t1/g11482.t1/g11488.t1/g11491.t1/g11494.t1/g11499.t1/g11503.t1/g11506.t1/g11508.t1/g11511.t1/g11519.t1/g11521.t1/g11524.t1/g11526.t1/g11530.t1/g3932.t1/g3934.t1/g3937.t1/g3940.t1/g8445.t1	21
	K11275	K11275	21/330	21/9555	1.07e-31	1.72e-31	2.26e-32	g11477.t1/g11479.t1/g11482.t1/g11488.t1/g11491.t1/g11494.t1/g11499.t1/g11503.t1/g11506.t1/g11508.t1/g11511.t1/g11519.t1/g11521.t1/g11524.t1/g11526.t1/g11530.t1/g3932.t1/g3934.t1/g3937.t1/g3940.t1/g8445.t1	21
	K15001	K15001	19/330	55/9555	9.15e-15	1.22e-14	1.61e-15	g11475.t1/g11478.t1/g11481.t1/g11485.t1/g11490.t1/g11495.t1/g11498.t1/g11502.t1/g11507.t1/g11509.t1/g11512.t1/g11517.t1/g11520.t1/g11522.t1/g11525.t1/g11528.t1/g11533.t1/g3938.t1/g3941.t1	19
Dyspera pallida	K07378	K07378	7/132	11/9442	2.8e-11	1.4e-10	2.95e-11	g10305.t1/g10819.t1/g10820.t1/g4533.t1/g5535.t1/g5562.t1/g5563.t1	7
	K15743	K15743	6/132	13/9442	1.05e-08	2.64e-08	5.55e-09	g10819.t1/g10820.t1/g4533.t1/g5535.t1/g5562.t1/g5563.t1	6
	K06515	K06515	3/132	25/9442	0.0049053	0.0081755	0.00172116	g12766.t1/g16724.t1/g3686.t1	3
	K00699	K00699	3/132	52/9442	0.0359117	0.0448896	0.00945045	g12766.t1/g16724.t1/g3686.t1	3
Dyspera (genus)	K13443	K13443	86/495	100/18997	9.07e-124	4.53e-123	9.54e-124	g10812.t1_dypa/g1195.t1_dypa/g1216.t1_dypa/g1220.t1_dypa/g1267.t1_dypa/g1281.t1_dypa/g1286.t1_dypa/g1307.t1_dypa/g1331.t1_dypa/g1365.t1_dypa/g14169.t1_dypa/g14387.t2_dypa/g14842.t1_dypa/g15484.t1_dypa/g15505.t1_dypa/g15607.t1_dypa/g17761.t1_dypa/g17763.t1_dypa/g17828.t1_dypa/g2227.t1_dypa/g2364.t1_dypa/g2599.t1_dypa/g2635.t1_dypa/g2652.t1_dypa/g2813.t1_dypa/g2816.t1_dypa/g2902.t1_dypa/g2907.t1_dy…	86
	K08811	K08811	36/495	36/18997	2.64e-58	6.59e-58	1.39e-58	g12867.t1_dypa/g1544.t1_dypa/g15880.t1_dypa/g16036.t1_dypa/g16569.t1_dypa/g17745.t1_dypa/g3942.t1_dypa/g4349.t1_dypa/g4566.t1_dypa/g5067.t1_dypa/g5098.t1_dypa/g628.t1_dypa/g9176.t1_dypa/g12759.t1_dyap/g14005.t1_dyap/g14761.t1_dyap/g15993.t1_dyap/g16474.t1_dyap/g1718.t1_dyap/g1869.t2_dyap/g4192.t1_dyap/g4228.t1_dyap/g5241.t1_dyap/g5629.t1_dyap/g5653.t1_dyap/g5654.t1_dyap/g5655.t1_dyap/g5656.t1_dya…	36
	K19679	K19679	18/495	21/18997	2.8e-26	4.66e-26	9.81e-27	g12689.t1_dypa/g17385.t1_dypa/g2256.t2_dypa/g2567.t1_dypa/g3026.t1_dypa/g3033.t1_dypa/g4190.t1_dypa/g10005.t1_dyap/g10006.t1_dyap/g11976.t1_dyap/g1537.t1_dyap/g1685.t1_dyap/g1735.t1_dyap/g2797.t1_dyap/g3027.t2_dyap/g317.t1_dyap/g4322.t1_dyap/g450.t1_dyap	18
	K05093	K05093	5/495	13/18997	1.27e-05	1.59e-05	3.35e-06	g3227.t1_dypa/g3296.t1_dypa/g3325.t1_dypa/g3237.t1_dyap/g3330.t1_dyap	5
