## Supplementary material for "Chromosome-level Assemblies of Three *Candidatus* Liberibacter solanacearum Vectors: *Dyspersa apicalis* (Förster, 1848)*, Dyspersa pallida* (Burckhardt, 1986), and *Trioza urticae* (Linnaeus, 1758) (Hemiptera: Psylloidea)": Table S6

### Sheet: Data availability
Table S8. Data availability - NCBI - SRA Archive accession numbers
Data:	Format:	Associated accession numbers
D. apicalis HiFi raw reads	FASTQ
D. apicalis TellSeq raw reads	FASTQ
D. apicalis HiC raw reads	FASTQ
D. apicalis RNASeq raw reads	FASTQ
D. pallida HiFi raw reads	FASTQ
D. pallida TellSeq raw reads	FASTQ
D. pallida HiC raw reads	FASTQ
D. pallida RNASeq raw reads	FASTQ
T. urticae HiFi raw reads	FASTQ
T. urticae TellSeq raw reads	FASTQ
T. urticae HiC raw reads	FASTQ
T. urticae RNASeq raw reads	FASTQ
D. apicalis Illumina resequencing raw reads - Tap1	FASTQ
D. apicalis Illumina resequencing raw reads - Tap2	FASTQ
D. apicalis Illumina resequencing raw reads - Tap3	FASTQ
D. apicalis Illumina resequencing raw reads - Tap4	FASTQ
D. apicalis Illumina resequencing raw reads - Tap5	FASTQ
D. apicalis Illumina resequencing raw reads - Tap6	FASTQ
D. apicalis Illumina resequencing raw reads - Tap7	FASTQ
D. apicalis Illumina resequencing raw reads - Tap16	FASTQ
D. apicalis Illumina resequencing raw reads - Tap17	FASTQ
D. apicalis Illumina resequencing raw reads - Tap18	FASTQ
D. apicalis Illumina resequencing raw reads - Tap19	FASTQ
D. apicalis Illumina resequencing raw reads - Tap20	FASTQ
D. apicalis Illumina resequencing raw reads - Tap21	FASTQ
D. apicalis Illumina resequencing raw reads - Tap22	FASTQ
D. apicalis Illumina resequencing raw reads - Tap23	FASTQ
D. apicalis Illumina resequencing raw reads - TrAp13_1	FASTQ
D. apicalis Illumina resequencing raw reads - TrAp13_2	FASTQ
D. apicalis Illumina resequencing raw reads - TrAp13_3	FASTQ
D. apicalis Illumina resequencing raw reads - TrAp13_4	FASTQ
D. apicalis Illumina resequencing raw reads - TrAp13_5	FASTQ
D. apicalis Illumina resequencing raw reads - TrAp13_6	FASTQ
D. apicalis Illumina resequencing raw reads - TrAp13_7	FASTQ
D. apicalis Illumina resequencing raw reads - TrAp19_1	FASTQ
D. apicalis Illumina resequencing raw reads - TrAp19_2	FASTQ
D. apicalis Illumina resequencing raw reads - TrAp19_3	FASTQ
D. apicalis Illumina resequencing raw reads - TrAp19_4	FASTQ
D. apicalis Illumina resequencing raw reads - TrAp19_5	FASTQ
D. apicalis Illumina resequencing raw reads - TrAp19_7	FASTQ
D. apicalis Illumina resequencing raw reads - TrAp19_8	FASTQ
D. apicalis Illumina resequencing raw reads - Dyap1	FASTQ
D. apicalis Illumina resequencing raw reads - Dyap2	FASTQ
D. apicalis Illumina resequencing raw reads - Dyap3	FASTQ
D. apicalis Illumina resequencing raw reads - Dyap5	FASTQ
D. apicalis Illumina resequencing raw reads - Dyap6	FASTQ
D. apicalis Illumina resequencing raw reads - Dyap7	FASTQ
D. apicalis Illumina resequencing raw reads - Dyap8	FASTQ
D. apicalis Illumina resequencing raw reads - Dyap11	FASTQ
D. apicalis Illumina resequencing raw reads - Dyap12	FASTQ
D. apicalis Illumina resequencing raw reads - Dyap13	FASTQ
D. apicalis Illumina resequencing raw reads - Dyap14	FASTQ
D. apicalis Illumina resequencing raw reads - Dyap15	FASTQ
D. pallida Illumina resequencing raw reads - TrAn11_1	FASTQ
D. pallida Illumina resequencing raw reads - TrAn11_2	FASTQ
D. pallida Illumina resequencing raw reads - TrAn11_3	FASTQ
D. pallida Illumina resequencing raw reads - TrAn11_4	FASTQ
D. pallida Illumina resequencing raw reads - TrAn16_1	FASTQ
D. pallida Illumina resequencing raw reads - TrAn16_2	FASTQ
D. pallida Illumina resequencing raw reads - TrAn16_3	FASTQ
D. pallida Illumina resequencing raw reads - TrAn16_4	FASTQ
D. pallida Illumina resequencing raw reads - TrAn16_5	FASTQ
NCBI - Genome
D. apicalis final assembly	nucleotide FASTA
D. pallida final assembly	nucleotide FASTA
T. urticae final assembly	nucleotide FASTA
D. apicalis final protein predictions	amino acid fasta + GFF + GTF + nucleotide
D. pallida final protein predictions	amino acid fasta + GFF + GTF + nucleotide
T. urticae final protein predictions	amino acid fasta + GFF + GTF + nucleotide
D. apicalis Carsonella ruddii strain	nucleotide FASTA
D. urticae Carsonella ruddii strain	nucleotide FASTA
D. apicalis mitogenome	nucleotide FASTA
D. pallida mitogenome	nucleotide FASTA
Zenodo
D. apicalis contaminant scaffolds	nucleotide FASTA
D. pallida contaminant scaffolds	nucleotide FASTA
T. urticae contaminant scaffolds	nucleotide FASTA
D. apicalis alternate haplotig sequences	nucleotide FASTA
D. pallida alternate haplotig sequences	nucleotide FASTA
T. urticae alternate haplotig sequences	nucleotide FASTA + .CSV + .TXT
D. apicalis TE annotations	nucleotide FASTA + .BED + .GFF + .TXT
D. pallida TE annotations	nucleotide FASTA + .BED + .GFF + .TXT
T. urticae TE annotations	nucleotide FASTA + .BED + .GFF + .TXT
D. apicalis resequencing SNPs	VCF
D. pallida resequencing SNPs	VCF
R8S time calibrated phylogenetic tree	newick
Ca. C. ruddii phylogeny	newick
Orthofinder outputs	.TSV + nucleotide FASTA
CAFÉ outputs	.CSV + .TXT
